# Polyamine elevation and nitrogen stress are toxic hallmarks of chronic sleep loss in *Drosophila melanogaster*

**DOI:** 10.1101/2021.10.01.462746

**Authors:** Joseph Bedont, Anna Kolesnik, Dania Malik, Aalim Weljie, Amita Sehgal

## Abstract

Chronic sleep loss profoundly impacts health in ways coupled to metabolism; however, much existing literature links sleep and metabolism only on acute timescales. To explore the impact of chronically reduced sleep, we conducted unbiased metabolomics on heads from three *Drosophila* short-sleeping mutants. Common features included elevated ornithine and polyamines; and lipid, acyl-carnitine, and TCA cycle changes suggesting mitochondrial dysfunction. Biochemical studies of overall, circulating, and excreted nitrogen in sleep mutants demonstrate a specific defect in eliminating nitrogen, suggesting that elevated polyamines may function as a nitrogen sink. Both supplementing polyamines and inhibiting their synthesis with RNAi regulated sleep in control flies. Finally, both polyamine-supplemented food and high-protein feeding were highly toxic to sleep mutants, suggesting their altered nitrogen metabolism is maladaptive. Together, our results suggest polyamine accumulation specifically, and nitrogen stress in general, as potential mechanisms linking chronic sleep loss to adverse health outcomes.
