## Supplemental Table 2 for "Polyamine elevation and nitrogen stress are toxic hallmarks of chronic sleep loss in *Drosophila melanogaster*"

### Sheet: RNAi Key
Gene	Stock Center	Stock ID #	Identifier for This Manuscript
Arginase	Vienna	104407KK	Arg#1
Arginase	Vienna	14933GD	Arg#2
Arginase	Bloomington	56881	Arg#3
Argininosuccinate Lyase	Vienna	44682GD	Asl#1
Argininosuccinate Lyase	Vienna	44683GD	Asl#2
Argininosuccinate Lyase	Bloomington	77398	Asl#3
Argininosuccinate Synthase	Vienna	101561KK	Ass#1
Argininosuccinate Synthase	Vienna	47097GD	Ass#2
Argininosuccinate Synthase	Bloomington	53323	Ass#3
Nitric Oxide Synthase	Vienna	27725GD	Nos#1
Nitric Oxide Synthase	Bloomington	28792	Nos#2
Nitric Oxide Synthase	Bloomington	50675	Nos#3
Nitric Oxide Synthase	Bloomington	57700	Nos#4
Ornithine Aminotransferase	Vienna	107178KK	Oat#1
Ornithine Aminotransferase	Vienna	28952GD	Oat#2
Ornithine Aminotransferase	Bloomington	51481	Oat#3
Ornithine Decarboxylase Antizyme	Kyoto	16747R-2	Oda#1
Ornithine Decarboxylase Antizyme	Bloomington	35436	Oda#2
Ornithine Decarboxylase 1	Vienna	30038GD	Odc1#1
Ornithine Decarboxylase 1	Vienna	30039GD	Odc1#2
Ornithine Decarboxylase 1	Bloomington	64498	Odc1#3
Ornithine Decarboxylase 2	Vienna	104597KK	Odc2#1
Ornithine Decarboxylase 2	Vienna	50531GD	Odc2#2
Ornithine Decarboxylase 2	Kyoto	8719R-2	Odc2#3
Ornithine Decarboxylase 2	Kyoto	8719R-4	Odc2#4
Ornithine Decarboxylase 2	Bloomington	60131	Odc2#5
S-Adenosylmethionine Decarboxylase	Vienna	101753KK	Samdc#1
S-Adenosylmethionine Decarboxylase	Vienna	33803GD	Samdc#2
Spermine Synthase	Vienna	105402KK	Sms#1
Spermine Synthase	Vienna	26500GD	Sms#2
Spermine Synthase	Vienna	26501GD	Sms#3
Spermine Synthase	Bloomington	52924	Sms#4
Spermine Synthase	Bloomington	62426	Sms#5
Spermidine Synthase	Vienna	108077KK	Spds#1
Spermidine Synthase	Vienna	35883GD	Spds#2
Spermidine Synthase	Kyoto	8327R-2	Spds#3
Spermidine Synthase	Kyoto	8327R-3	Spds#4
Spermidine Synthase	Bloomington	56011	Spds#5

### Sheet: ActinGS Screen
	sleep significantly decreased by cross after validation steps
	sleep significantly increased by cross after validation steps
	sleep up or down by primary criterion in screen, but phenotype not significant after validation steps
Genotypes	Mean TotSleep	SEM	N		Cross - Cntrl dSleep
ActinGS>Dcr;Ass RNAi#1	1000.41	26.6566	16
UAS-Ass RNAi#1/+	995.031	31.513	16		5.375
UAS-Dcr/+ ; ActinGS/+	771.25	36.1938	16		229.156
ActinGS>Dcr;Ass RNAi#2	687.875	23.549	16
UAS-Ass RNAi#2/+	821.5	36.9014	16		-133.625
UAS-Dcr/+ ; ActinGS/+	771.25	36.1938	16		-83.375
ActinGS>Dcr;Ass RNAi#3	976.4	28.0978	5
UAS-Ass RNAi#3/+	941.5	53.2138	9		34.9
UAS-Dcr/+ ; ActinGS/+	676.107	58.5987	14		300.293
ActinGS>Dcr;Asl RNAi#1	656.893	27.581	14
UAS-Asl RNAi#1/+	727.4	31.7926	15		-70.5071
UAS-Dcr/+ ; ActinGS/+	845.3	23.1673	15		-188.407
ActinGS>Dcr;Asl RNAi#2	690	44.4202	11
UAS-Asl RNAi#2/+	625.9	31.5509	15		64.1
UAS-Dcr/+ ; ActinGS/+	845.3	23.1673	15		-155.3
ActinGS>Dcr;Asl RNAi#3	1001.92	29.1147	20
UAS-Asl RNAi#3/+	980.2	29.6442	20		21.725
UAS-Dcr/+ ; ActinGS/+	817.583	32.8909	18		184.342
ActinGS>Dcr;Nos RNAi#1	lethal cross
UAS-Nos RNAi#1/+					lethal, excluded
UAS-Dcr/+ ; ActinGS/+					lethal, excluded
ActinGS>Dcr;Nos RNAi#2	very few survivors, survivors had very low activity index
UAS-Nos RNAi#2/+	861.688	44.4249	16		toxic, excluded
UAS-Dcr/+ ; ActinGS/+	767.844	48.7801	16		toxic, excluded
ActinGS>Dcr;Nos RNAi#3	899.219	21.3993	16
UAS-Nos RNAi#3/+	971.406	26.8342	16		-72.1875
UAS-Dcr/+ ; ActinGS/+	825	52.5262	16		74.2188
ActinGS>Dcr;Nos RNAi#4	974.923	24.6081	13
UAS-Nos RNAi#3/+	1064.2	17.5185	15		-89.2769
UAS-Dcr/+ ; ActinGS/+	825	52.5262	16		149.923
ActinGS>Dcr;Arg RNAi#1	very few survivors, survivors had very low activity index
UAS-Arg RNAi#1/+	924.833	29.2067	15		toxic, excluded
UAS-Dcr/+ ; ActinGS/+	845.3	23.1673	15		toxic, excluded
ActinGS>Dcr;Arg RNAi#2	lethal cross
UAS-Arg RNAi#2/+					lethal, excluded
UAS-Dcr/+ ; ActinGS/+					lethal, excluded
ActinGS>Dcr;Arg RNAi#3	lethal cross
UAS-Arg RNAi#3/+					lethal, excluded
UAS-Dcr/+ ; ActinGS/+					lethal, excluded
ActinGS>Dcr;Oat RNAi#1	lethal cross
UAS-Oat RNAi#1/+					lethal, excluded
UAS-Dcr/+ ; ActinGS/+					lethal, excluded
ActinGS>Dcr;Oat RNAi#2	lethal cross
UAS-Oat RNAi#2/+					lethal, excluded
UAS-Dcr/+ ; ActinGS/+					lethal, excluded
ActinGS>Dcr;Oat RNAi#3	996.562	23.3161	16
UAS-Oat RNAi#3/+	992.312	28.9865	16		4.25
UAS-Dcr/+ ; ActinGS/+	825	52.5262	16		171.562
ActinGS>Dcr;Oda RNAi#1	1060.94	39.1418	16
UAS-Oda RNAi#1/+	1026.87	29.4543	15		34.0708
UAS-Dcr/+ ; ActinGS/+	992.733	39.4713	15		68.2042
ActinGS>Dcr;Oda RNAi#2	1146.04	16.9098	13
UAS-Oda RNAi#2/+	1124.96	17.2134	13		21.0769
UAS-Dcr/+ ; ActinGS/+	849.929	52.9922	14		296.11
ActinGS>Dcr;Odc1 RNAi#1	lethal cross
UAS-Odc1 RNAi#1/+					lethal, excluded
UAS-Dcr/+ ; ActinGS/+					lethal, excluded
ActinGS>Dcr;Odc1 RNAi#2	717	71.094	5
UAS-Odc1 RNAi#2/+	600.375	46.8029	16		116.625
UAS-Dcr/+ ; ActinGS/+	782.533	36.8574	15		-65.5333
ActinGS>Dcr;Odc1 RNAi#3	914.2	35.2706	5
UAS-Odc1 RNAi#3/+	958.812	25.7678	16		-44.6125
UAS-Dcr/+ ; ActinGS/+	782.533	36.8574	15		131.667
ActinGS>Dcr;Odc2 RNAi#1	937.15	21.8635	10
UAS-Odc2 RNAi#1/+	912.094	24.3296	16		25.0562
UAS-Dcr/+ ; ActinGS/+	835.875	50.7401	16		101.275
ActinGS>Dcr;Odc2 RNAi#2	725.188	25.2465	16
UAS-Odc2 RNAi#2/+	763.719	44.3373	16		-38.5312
UAS-Dcr/+ ; ActinGS/+	835.875	50.7401	16		-110.688
ActinGS>Dcr;Odc2 RNAi#3	791.962	56.2486	13
UAS-Odc2 RNAi#3/+	874.893	34.1917	14		-82.9314
UAS-Dcr/+ ; ActinGS/+	628.292	56.6523	12		163.67
ActinGS>Dcr;Odc2 RNAi#4	825.062	42.096	16
UAS-Odc2 RNAi#4/+	753.438	44.5992	16		71.625
UAS-Dcr/+ ; ActinGS/+	628.292	56.6523	12		196.771
ActinGS>Dcr;Odc2 RNAi#5	895.7	31.9969	15
UAS-Odc2 RNAi#5/+	907.062	20.3136	16		-11.3625
UAS-Dcr/+ ; ActinGS/+	782.533	36.8574	15		113.167
ActinGS>Dcr;Spds RNAi#1	970.344	24.6674	16
UAS-Spds RNAi#1/+	770.967	43.852	15		199.377
UAS-Dcr/+ ; ActinGS/+	702.833	53.1652	15		267.51
ActinGS>Dcr;Spds RNAi#2	740.125	39.3926	16
UAS-Spds RNAi#2/+	685.812	49.015	16		54.3125
UAS-Dcr/+ ; ActinGS/+	702.833	53.1652	15		37.2917
ActinGS>Dcr;Spds RNAi#3	748.75	49.8611	16
UAS-Spds RNAi#3/+	853.438	46.9805	16		-104.688
UAS-Dcr/+ ; ActinGS/+	628.292	56.6523	12		120.458
ActinGS>Dcr;Spds RNAi#4	896.219	32.261	16
UAS-Spds RNAi#4/+	923.156	40.5502	16		-26.9375
UAS-Dcr/+ ; ActinGS/+	630.533	53.9595	15		265.685
ActinGS>Dcr;Spds RNAi#5	963.633	32.9012	15
UAS-Spds RNAi#5/+	1020.69	18.8071	16		-57.0542
UAS-Dcr/+ ; ActinGS/+	815.594	46.9688	16		148.04
ActinGS>Dcr;Samdc RNAi#1	880.962	32.0452	13
UAS-Samdc RNAi#1/+	882.967	28.7596	15		-2.00513
UAS-Dcr/+ ; ActinGS/+	630.533	53.9595	15		250.428
ActinGS>Dcr;Samdc RNAi#2	646.781	60.4883
UAS-Samdc RNAi#2/+	726.969	38.4586			-80.1875
UAS-Dcr/+ ; ActinGS/+	628.292	56.6523			18.4896
ActinGS>Dcr;Sms RNAi#1	950.8	52.5018	5
UAS-Sms RNAi#1/+	878.531	22.9005	16		72.2687
UAS-Dcr/+ ; ActinGS/+	861.812	31.8886	16		88.9875
ActinGS>Dcr;Sms RNAi#2	746.214	41.1565	14
UAS-Sms RNAi#2/+	754.2	41.8906	15		-7.98571
UAS-Dcr/+ ; ActinGS/+	861.812	31.8886	16		-115.598
ActinGS>Dcr;Sms RNAi#3	716.906	48.0004	16
UAS-Sms RNAi#3/+	774.5	40.9153	16		-57.5938
UAS-Dcr/+ ; ActinGS/+	861.812	31.8886	16		-144.906
ActinGS>Dcr;Sms RNAi#4	1066.66	34.0591	16
UAS-Sms RNAi#4/+	926.438	27.9592	16		140.219
UAS-Dcr/+ ; ActinGS/+	815.594	46.9688	16		251.062
ActinGS>Dcr;Sms RNAi#5	839.656	26.6948	16
UAS-Sms RNAi#5/+	967.094	18.1851	16		-127.438
UAS-Dcr/+ ; ActinGS/+	794.833	29.1005	15		44.8229

### Sheet: NsybGS Screen
	sleep significantly decreased by cross after validation steps
	sleep significantly increased by cross after validation steps
	sleep up or down by primary criterion in screen, but phenotype not significant after validation steps
Genotypes	Mean TotSleep	SEM	N		Cross - Cntrl dSleep
NsybGS>Dcr;Ass RNAi#1	825.688	37.2921	16
UAS-Ass RNAi#1/+	964.3	15.956	15		-138.612
UAS-Dcr/+ ; NsybGS/+	552.656	53.1054	16		273.031
NsybGS>Dcr;Ass RNAi#2	696.25	38.2862	16
UAS-Ass RNAi#2/+	847	33.7747	14		-150.75
UAS-Dcr/+ ; NsybGS/+	552.656	53.1054	16		143.594
NsybGS>Dcr;Ass RNAi#3	863.778	32.805	9
UAS-Ass RNAi#3/+	907.375	37.7012	16		-43.5972
UAS-Dcr/+ ; NsybGS/+	673.188	36.5349	16		190.59
NsybGS>Dcr;Asl RNAi#1	608.267	47.3486	15
UAS-Asl RNAi#1/+	684.964	43.0221	14		-76.6976
UAS-Dcr/+ ; NsybGS/+	552.656	53.1054	16		55.6104
NsybGS>Dcr;Asl RNAi#2	700.143	104.408	7
UAS-Asl RNAi#2/+	587.308	56.2734	13		112.835
UAS-Dcr/+ ; NsybGS/+	552.656	53.1054	16		147.487
NsybGS>Dcr;Asl RNAi#3	984.375	24.1293	20
UAS-Asl RNAi#3/+	980.2	29.6442	20		4.175
UAS-Dcr/+ ; NsybGS/+	805.85	23.3145	20		178.525
NsybGS>Dcr;Nos RNAi#1	702.844	27.6051	16
UAS-Nos RNAi#1/+	791.875	31.9118	16		-89.0312
UAS-Dcr/+ ; NsybGS/+	713.75	24.1205	16		-10.9062
NsybGS>Dcr;Nos RNAi#2	780.969	34.6921	16
UAS-Nos RNAi#2/+	861.688	44.4249	16		-80.7188
UAS-Dcr/+ ; NsybGS/+	680.875	39.9846	16		100.094
NsybGS>Dcr;Nos RNAi#3	912.812	22.6711	16
UAS-Nos RNAi#3/+	971.406	26.8342	16		-58.5938
UAS-Dcr/+ ; NsybGS/+	667.875	32.6181	16		244.938
NsybGS>Dcr;Nos RNAi#4	1007.84	26.7635	16
UAS-Nos RNAi#3/+	1064.2	17.5185	15		-56.3563
UAS-Dcr/+ ; NsybGS/+	667.875	32.6181	16		339.969
NsybGS>Dcr;Arg RNAi#1	721.969	32.3634	16
UAS-Arg RNAi#1/+	781.812	41.3137	16		-59.8438
UAS-Dcr/+ ; NsybGS/+	552.656	53.1054	16		169.312
NsybGS>Dcr;Arg RNAi#2	811.094	40.3755	16
UAS-Arg RNAi#2/+	849.5	29.199	16		-38.4062
UAS-Dcr/+ ; NsybGS/+	673.188	36.5349	16		137.906
NsybGS>Dcr;Arg RNAi#3	927.2	39.2143	15
UAS-Arg RNAi#3/+	1056.09	21.8518	16		-128.894
UAS-Dcr/+ ; NsybGS/+	667.875	32.6181	16		259.325
NsybGS>Dcr;Oat RNAi#1	857	44.3894	14
UAS-Oat RNAi#1/+	938.75	26.125	16		-81.75
UAS-Dcr/+ ; NsybGS/+	737.281	28.3931	16		119.719
NsybGS>Dcr;Oat RNAi#2	764.625	37.5802	16
UAS-Oat RNAi#2/+	750.625	29.2846	16		14
UAS-Dcr/+ ; NsybGS/+	737.281	28.3931	16		27.3438
NsybGS>Dcr;Oat RNAi#3	938	28.6227	16
UAS-Oat RNAi#3/+	992.312	28.9865	16		-54.3125
UAS-Dcr/+ ; NsybGS/+	667.875	32.6181	16		270.125
NsybGS>Dcr;Oda RNAi#1	1076	17.8103	15
UAS-Oda RNAi#1/+	1026.87	29.4543	15		49.1333
UAS-Dcr/+ ; NsybGS/+	1061.56	25.5546	16		14.4375
NsybGS>Dcr;Oda RNAi#2	1081.8	31.1403	15
UAS-Oda RNAi#2/+	1124.96	17.2134	13		-43.1615
UAS-Dcr/+ ; NsybGS/+	885.567	29.332	15		196.233
NsybGS>Dcr;Odc1 RNAi#1	457.562	31.7823	16
UAS-Odc1 RNAi#1/+	810.312	40.111	16		-352.75
UAS-Dcr/+ ; NsybGS/+	552.656	53.1054	16		-95.0938
NsybGS>Dcr;Odc1 RNAi#2	739	51.1707	15
UAS-Odc1 RNAi#2/+	600.375	46.8029	16		138.625
UAS-Dcr/+ ; NsybGS/+	737.281	28.3931	16		1.71875
NsybGS>Dcr;Odc1 RNAi#3	811.318	31.7502	11
UAS-Odc1 RNAi#3/+	958.812	25.7678	16		-147.494
UAS-Dcr/+ ; NsybGS/+	737.281	28.3931	16		74.0369
NsybGS>Dcr;Odc2 RNAi#1	910.55	36.447	10
UAS-Odc2 RNAi#1/+	821.375	47.65	16		89.175
UAS-Dcr/+ ; NsybGS/+	737.281	28.3931	16		173.269
NsybGS>Dcr;Odc2 RNAi#2	795.923	41.0572	13
UAS-Odc2 RNAi#2/+	769.156	47.5142	16		26.7668
UAS-Dcr/+ ; NsybGS/+	737.281	28.3931	16		58.6418
NsybGS>Dcr;Odc2 RNAi#3	756.467	32.8014	15
UAS-Odc2 RNAi#3/+	874.893	34.1917	14		-118.426
UAS-Dcr/+ ; NsybGS/+	717.733	51.1051	15		38.7334
NsybGS>Dcr;Odc2 RNAi#4	700.438	36.7444	16
UAS-Odc2 RNAi#4/+	753.438	44.5992	16		-53
UAS-Dcr/+ ; NsybGS/+	717.733	51.1051	15		-17.2958
NsybGS>Dcr;Odc2 RNAi#5	977.438	31.5876	16
UAS-Odc2 RNAi#5/+	907.062	20.3136	16		70.375
UAS-Dcr/+ ; NsybGS/+	737.281	28.3931	16		240.156
NsybGS>Dcr;Spds RNAi#1	841.219	35.8038	16
UAS-Spds RNAi#1/+	770.967	43.852	15		70.2521
UAS-Dcr/+ ; NsybGS/+	552.656	53.1054	16		288.562
NsybGS>Dcr;Spds RNAi#2	666.7	53.2562	15
UAS-Spds RNAi#2/+	685.812	49.015	16		-19.1125
UAS-Dcr/+ ; NsybGS/+	552.656	53.1054	16		114.044
NsybGS>Dcr;Spds RNAi#3	730.594	38.8445	16
UAS-Spds RNAi#3/+	853.438	46.9805	16		-122.844
UAS-Dcr/+ ; NsybGS/+	717.733	51.1051	15		12.8605
NsybGS>Dcr;Spds RNAi#4	790.1	22.8864	15
UAS-Spds RNAi#4/+	923.156	40.5502	16		-133.056
UAS-Dcr/+ ; NsybGS/+	745.281	40.8952	16		44.8188
NsybGS>Dcr;Spds RNAi#5	806.433	42.0808	15
UAS-Spds RNAi#5/+	870.219	30.4649	16		-63.7854
UAS-Dcr/+ ; NsybGS/+	680.875	39.9846	16		125.558
NsybGS>Dcr;Samdc RNAi#1	709.344	25.5418	16
UAS-Samdc RNAi#1/+	882.967	28.7596	15		-173.623
UAS-Dcr/+ ; NsybGS/+	745.281	40.8952	16		-35.9375
NsybGS>Dcr;Samdc RNAi#2	820.4	35.079	15
UAS-Samdc RNAi#2/+	726.969	38.4586	16		93.4312
UAS-Dcr/+ ; NsybGS/+	717.733	51.1051	15		102.667
NsybGS>Dcr;Sms RNAi#1	919.8	45.2865	5
UAS-Sms RNAi#1/+	988.156	22.9997	16		-68.3563
UAS-Dcr/+ ; NsybGS/+	673.188	36.5349	16		246.612
NsybGS>Dcr;Sms RNAi#2	955.808	40.8031	13
UAS-Sms RNAi#2/+	891.094	37.8719	16		64.7139
UAS-Dcr/+ ; NsybGS/+	673.188	36.5349	16		282.62
NsybGS>Dcr;Sms RNAi#3	879.031	41.0398	16
UAS-Sms RNAi#3/+	794	40.9953	16		85.0312
UAS-Dcr/+ ; NsybGS/+	673.188	36.5349	16		205.844
NsybGS>Dcr;Sms RNAi#4	1018.37	30.4845	15
UAS-Sms RNAi#4/+	926.438	27.9592	16		91.9292
UAS-Dcr/+ ; NsybGS/+	798.906	58.3981	16		219.46
NsybGS>Dcr;Sms RNAi#5	907.406	39.0849	16
UAS-Sms RNAi#5/+	967.094	18.1851	16		-59.6875
UAS-Dcr/+ ; NsybGS/+	582.25	26.8079	16		325.156

### Sheet: actin>dcr,asl-RNAi#1
		Day Sleep	Day Activity Index	Day Mean Sleep Bout Length	Day Sleep Bout Number	ZT0 Sleep Latency	Night Sleep	Night Activity Index	Night Mean Sleep Bout Length	Night Sleep Bout Number	ZT12 Sleep Latency
		(min)	(counts/waking min)	(min)	(number of bouts)	(min)	(min)	(counts/waking min)	(min)	(number of bouts)	(min)
uas-dcr2/+ ; actinGS/+	Median	241	1.41964	13.9286	15	111	516	2.19041	31.0392	16	30
RU-	Low Quartile	199	1.29673	11.6726	10.75	79.25	454	1.87384	21.905	12	19.5
	High Quartile	313.25	1.62887	18.0672	20.5	173.5	569	2.53159	45.9135	21	53.25
	N	47	47	47	47	47	47	47	47	47	47
uas-asl-RNAi#1/+	Median	244	1.67081	18.5823	12.75	176	489.25	2.34935	35.4209	12.5	43.5
RU-	Low Quartile	173.625	1.40586	12.1626	9.625	137.25	435.625	2.12623	27.7362	10	26.25
	High Quartile	298.5	1.94067	24.0149	14	215.625	553.5	2.59606	52.7917	17.5	55.25
	N	46	46	46	46	46	46	46	46	46	46
actin>dcr,uas-asl-RNAi#1	Median	264	1.6539	15.5294	15.5	140.5	559	2.24188	48.3556	12	24.5
RU-	Low Quartile	202.5	1.35294	11.8968	11.5	102.25	481	2.02304	30.2139	8	17.5
	High Quartile	328	1.84937	22.8333	18.5	180.5	623	2.56537	82.1421	15.75	35.75
	N	47	47	47	47	47	47	47	47	47	47
uas-dcr2/+ ; actinGS/+	Median	279	1.31971	12.875	17.5	110	585.5	1.72951	41.9803	14.5	19
RU+	Low Quartile	191.75	1.11523	10.5185	13.5	52	508	1.51025	27.5131	10	13.5
	High Quartile	324	1.54307	18.8221	23.75	157.5	641.75	2.04566	63.8229	20	41.5
	N	47	47	47	47	47	47	47	47	47	47
uas-asl-RNAi#1/+	Median	270.25	1.69091	15.8472	14.5	179	502.5	2.18169	37.1465	13.5	35
RU+	Low Quartile	205.125	1.3337	12.4109	10.875	135.5	416.625	1.9288	26.5706	11.875	20.875
	High Quartile	332.25	1.9431	26.1415	18	212.375	578.875	2.57972	52.8179	16.625	56.5
	N	48	48	48	48	48	48	48	48	48	48
actin>dcr,uas-asl-RNAi#1	Median	135.5	1.55056	9.28804	13	172.5	513.5	1.73756	27.2941	19	19
RU+	Low Quartile	61	1.33018	7.44505	7.5	99	450.75	1.48157	18.8594	14.5	13
	High Quartile	206.25	1.82922	11.5472	17.25	259	586.5	2.07715	37.5765	24.5	36.25
	N	47	47	47	47	47	47	47	47	47	47
		Day Sleep	Day Activity Index	Day Mean Sleep Bout Length	Day Sleep Bout Number	ZT0 Sleep Latency	Night Sleep	Night Activity Index	Night Mean Sleep Bout Length	Night Sleep Bout Number	ZT12 Sleep Latency
		(min)	(counts/waking min)	(min)	(number of bouts)	(min)	(min)	(counts/waking min)	(min)	(number of bouts)	(min)
Test:		Steel-Dwass	Steel-Dwass	Steel-Dwass	Steel-Dwass	Steel-Dwass	Steel-Dwass	Steel-Dwass	Steel-Dwass	Steel-Dwass	Steel-Dwass
cross vs GS>dcr	RU+	p<0.0001	p=0.015	p=0.0002	p=0.0046	p=0.0057	p=0.073	p=0.9996	p=0.0063	p=0.0154	p=0.9998
cross vs RNAi	RU+	p<0.0001	p=0.9436	p<0.0001	p=0.7471	p=0.9997	p=0.9909	p<0.0001	p=0.0104	p<0.0001	p=0.014
cross vs GS>dcr	RU-	p=0.9211	p=0.1345	p=0.9554	p=0.9998	p=0.9292	p=0.261	p=0.9927	p=0.0096	p=0.0105	p=0.8208
cross vs RNAi	RU-	p=0.7544	p=0.9994	p=0.9549	p=0.0483	p=0.1543	p=0.0796	p=0.9825	p=0.2783	p=0.901	p=0.0168
RU+ vs RU-	Cross	p<0.0001	p=0.9907	p<0.0001	p=0.3815	p=0.2685	p=0.5282	p<0.0001	p<0.0001	p<0.0001	p=0.5808
RU+ vs RU-	GS>dcr	p=0.9438	p=0.3531	p=0.8639	p=0.4384	p=0.8285	p=0.0232	p<0.0001	p=0.3144	p=0.8463	p=0.3039
RU+ vs RU-	RNAi	p=0.7434	p=1	p=1	p=0.1856	p=1	p=0.9983	p=0.9666	p=1	p=0.9993	p=0.807
Cross or RU+ High
Cross or RU+ Low

### Sheet: actin>dcr,spds-RNAi#1
		Day Sleep	Day Activity Index	Day Mean Sleep Bout Length	Day Sleep Bout Number	ZT0 Sleep Latency	Night Sleep	Night Activity Index	Night Mean Sleep Bout Length	Night Sleep Bout Number	ZT12 Sleep Latency
		(min)	(counts/waking min)	(min)	(number of bouts)	(min)	(min)	(counts/waking min)	(min)	(number of bouts)	(min)
uas-dcr2/+ ; actinGS/+	Median	296.5	1.45075	16.6322	17.5	98.75	597.25	2.02883	48.3024	12	21.75
RU-	Low Quartile	238.25	1.30921	12.8568	12.75	63.25	533.625	1.78611	32.9587	8.75	14.875
	High Quartile	383	1.6597	23.5342	20.625	165.25	646.75	2.28281	91.624	17.5	39.125
	N	64	64	64	64	64	64	64	64	64	64
uas-spds-RNAi#1/+	Median	281.25	1.65877	16.2939	16.75	98.75	611.25	2.11415	81.3358	8.5	38.25
RU-	Low Quartile	229.25	1.40464	12.2353	13	50.75	556.25	1.87768	45.5295	5.5	24.625
	High Quartile	338	1.96866	21.729	21.875	180.375	643.125	2.5139	118.033	12	55.375
	N	70	70	70	70	70	70	70	70	70	70
actin>dcr,spds-RNAi#1	Median	306	1.62116	19.0367	15.75	119.5	641.25	2.11283	102.414	7	35.5
RU-	Low Quartile	246.625	1.38295	14.1574	12.625	47.5	584.75	1.81437	64.8899	4.5	23
	High Quartile	383.625	2.04191	28.254	21	214.375	667.375	2.4834	216.054	10	51.625
	N	70	70	70	70	70	70	70	70	70	70
uas-dcr2/+ ; actinGS/+	Median	281.5	1.34809	12.2826	19.5	122	602	1.52397	42.2143	16	24.5
RU+	Low Quartile	156.75	1.15141	9.35049	14.25	90.5	516	1.3104	23.2672	10.25	15
	High Quartile	342.25	1.50876	18.0125	24	166.5	659.25	1.80871	66.4663	22.25	60
	N	71	71	71	71	71	71	71	71	71	71
uas-spds-RNAi#1/+	Median	295.5	1.73984	16.2222	17	132.5	600.5	2.26277	71.2202	9.5	33.5
RU+	Low Quartile	235.75	1.52806	12.188	11	73.75	553.25	2.07056	44.0035	6.25	21.75
	High Quartile	333.75	1.99964	23.9219	22.25	204.75	644.25	2.50765	125.487	14	50.25
	N	71	71	71	71	71	71	71	71	71	71
actin>dcr,spds-RNAi#1	Median	357.25	1.69008	26.0431	14.75	139.25	685	1.99667	172.375	5	17
RU+	Low Quartile	257.75	1.43603	14.5651	10.5	62.75	660.875	1.57766	102.198	3	11.5
	High Quartile	451.5	1.89328	43.6953	17.5	192.375	695.75	2.18175	350.188	7.5	24.875
	N	70	70	70	70	70	70	70	70	70	70
		Day Sleep	Day Activity Index	Day Mean Sleep Bout Length	Day Sleep Bout Number	ZT0 Sleep Latency	Night Sleep	Night Activity Index	Night Mean Sleep Bout Length	Night Sleep Bout Number	ZT12 Sleep Latency
		(min)	(counts/waking min)	(min)	(number of bouts)	(min)	(min)	(counts/waking min)	(min)	(number of bouts)	(min)
Test:		Steel-Dwass	Steel-Dwass	Steel-Dwass	Tukey	Steel-Dwass	Steel-Dwass	Steel-Dwass	Steel-Dwass	Steel-Dwass	Steel-Dwass
cross vs GS>dcr	RU+	p=0.0057	p<0.0001	p<0.0001	p=0.0003	p=0.9981	p<0.0001	p<0.0001	p<0.0001	p<0.0001	p=0.0041
cross vs RNAi	RU+	p=0.0134	p=0.8555	p=0.0082	p=0.1205	p=1	p<0.0001	p=0.0002	p<0.0001	p<0.0001	p<0.0001
cross vs GS>dcr	RU-	p=0.9993	p=0.0758	p=0.8769	p=0.9768	p=0.9318	p=0.0511	p=0.9931	p<0.0001	p<0.0001	p=0.0135
cross vs RNAi	RU-	p=0.5287	p=1	p=0.5468	p=0.9899	p=0.9693	p=0.0162	p=0.9752	p=0.0361	p=0.4932	p=0.9997
RU+ vs RU-	Cross	p=0.3589	p=1	p=0.1566	p=0.3642	p=0.9997	p<0.0001	p=0.2826	p=0.0707	p=0.221	p<0.0001
RU+ vs RU-	GS>dcr	p=0.4699	p=0.0763	p=0.0032	p=0.6454	p=0.5414	p=1	p<0.0001	p=0.3559	p=0.1134	p=0.7315
RU+ vs RU-	RNAi	p=1	p=0.9378	p=1	p=1	p=0.6874	p=1	p=0.6623	p=0.983	p=0.801	p=0.9606
Cross or RU+ High
Cross or RU+ Low

### Sheet: actin>dcr,sms-RNAi#4
		Day Sleep	Day Activity Index	Day Mean Sleep Bout Length	Day Sleep Bout Number	ZT0 Sleep Latency	Night Sleep	Night Activity Index	Night Mean Sleep Bout Length	Night Sleep Bout Number	ZT12 Sleep Latency
		(min)	(counts/waking min)	(min)	(number of bouts)	(min)	(min)	(counts/waking min)	(min)	(number of bouts)	(min)
uas-dcr2/+ ; actinGS/+	Median	304.75	1.89733	15.1644	17.75	165.25	555.5	2.3893	38.0735	14.5	42
RU-	Low Quartile	251.375	1.63893	14.005	15.625	108.625	509.125	2.28374	27.6711	11.625	21.625
	High Quartile	348.125	2.26092	18.2327	21	212	595.875	2.75406	51.5185	18.25	62
	N	30	30	30	30	30	30	30	30	30	30
uas-sms-RNAi#4/+	Median	351	1.76779	20.8958	18	113	588	2.39265	43.1154	14.5	32.5
RU-	Low Quartile	327.25	1.64924	15.2912	16	87.5	553.25	2.08681	32.0287	8.75	25.5
	High Quartile	413.5	1.98247	24.0758	21.75	143.75	603.75	2.62121	79.0332	18.5	42.5
	N	31	31	31	31	31	31	31	31	31	31
actin>dcr,sms-RNAi#4	Median	374.25	1.73904	16.6933	23	106.5	579.5	2.37369	34.2323	17.5	23.75
RU-	Low Quartile	303.125	1.54047	13.3656	19	57.125	556.75	2.12323	27.4837	13.125	16.75
	High Quartile	443.875	1.95766	23.1167	25	136	631.75	2.8255	52.2547	20.625	30.75
	N	32	32	32	32	32	32	32	32	32	32
uas-dcr2/+ ; actinGS/+	Median	282.75	1.59591	14.1978	18	150	573.5	1.43683	27.7977	21.25	34.5
RU+	Low Quartile	189.625	1.30624	10.0845	14.625	112.375	464.375	1.31852	18.8298	16.625	16.875
	High Quartile	372.625	1.75753	19.2713	21.25	206.5	626.75	1.71367	40.6593	24.375	53.75
	N	30	30	30	30	30	30	30	30	30	30
uas-sms-RNAi#4/+	Median	346	1.80896	17.35	19.5	105	594.5	2.4365	50.3084	13.5	23
RU+	Low Quartile	271.75	1.67058	12.6512	17.5	71.75	564.75	1.98746	34.9528	10.25	20.75
	High Quartile	406.5	2.24368	23.7024	22.75	136.75	620.5	2.82563	80.0807	16.25	33.75
	N	31	31	31	31	31	31	31	31	31	31
actin>dcr,sms-RNAi#4	Median	475	1.49637	27.0951	17.75	85.5	679.5	1.77924	94.8438	9.5	12.25
RU+	Low Quartile	430.5	1.33365	22.7272	16	65	661.625	1.4649	60.7505	5.625	9.125
	High Quartile	534.75	1.62924	32.8493	21	132.125	691.875	2.31508	143.469	13.375	15.25
	N	30	30	30	30	30	30	30	30	30	30
		Day Sleep	Day Activity Index	Day Mean Sleep Bout Length	Day Sleep Bout Number	ZT0 Sleep Latency	Night Sleep	Night Activity Index	Night Mean Sleep Bout Length	Night Sleep Bout Number	ZT12 Sleep Latency
		(min)	(counts/waking min)	(min)	(number of bouts)	(min)	(min)	(counts/waking min)	(min)	(number of bouts)	(min)
Test:		Tukey	Steel-Dwass	Steel-Dwass	Steel-Dwass	Steel-Dwass	Steel-Dwass	Steel-Dwass	Steel-Dwass	Tukey	Steel-Dwass
cross vs GS>dcr	RU+	p<0.0001	p=0.8810	p=0.0002	p=0.9916	p=0.0043	p<0.0001	p=0.0288	p<0.0001	p<0.0001	p=0.0002
cross vs RNAi	RU+	p<0.0001	p=0.0005	p=0.002	p=0.9281	p=0.953	p<0.0001	p=0.0126	p=0.0016	p=0.0885	p<0.0001
cross vs GS>dcr	RU-	p=0.0347	p=0.4868	p=0.9823	p=0.0493	p=0.0068	p=0.7044	p=0.9891	p=0.9971	p=0.6772	p=0.0283
cross vs RNAi	RU-	p=0.9998	p=0.9902	p=0.7215	p=0.0828	p=0.943	p=0.9868	p=0.9826	p=0.5057	p=0.436	p=0.0818
RU+ vs RU-	Cross	p=0.0008	p=0.029	p=0.0008	p=0.1523	p=0.9991	p<0.0001	p=0.0129	p<0.0001	p<0.0001	p=0.0003
RU+ vs RU-	GS>dcr	p=0.9844	p=0.0105	p=0.6543	p=0.9998	p=0.9982	p=0.9986	p<0.0001	p=0.1658	p=0.0002	p=0.8686
RU+ vs RU-	RNAi	p=0.9313	p=0.9846	p=0.8104	p=0.9461	p=0.9798	p=0.8583	p=0.9964	p=0.9925	p=0.9884	p=0.419
Cross or RU+ High
Cross or RU+ Low

### Sheet: nsyb>dcr,odc2-RNAi#1
		Day Sleep	Day Activity Index	Day Mean Sleep Bout Length	Day Sleep Bout Number	ZT0 Sleep Latency	Night Sleep	Night Activity Index	Night Mean Sleep Bout Length	Night Sleep Bout Number	ZT12 Sleep Latency
		(min)	(counts/waking min)	(min)	(number of bouts)	(min)	(min)	(counts/waking min)	(min)	(number of bouts)	(min)
uas-dcr2/+ ; nsybGS/+	Median	262.75	1.94167	15.15	18.5	132.5	545	2.32912	38.5161	15.25	27.5
RU-	Low Quartile	222.75	1.72793	12.8875	14.625	97.875	462.75	2.09844	26.9998	12.25	18.875
	High Quartile	332.875	2.069	17.0938	20.375	178.375	587.625	2.60129	54.0075	18	38.25
	N	30	30	30	30	30	30	30	30	30	30
uas-odc2-RNAi#1/+	Median	302.25	1.89912	22.6517	12.25	197	635.75	2.31219	83.6171	8.5	27.5
RU-	Low Quartile	260.625	1.76419	19.0632	9.5	129	609.25	2.06092	63.5469	7.5	20.75
	High Quartile	346.5	2.05877	34.8956	16.5	228.375	657.875	2.57536	114.437	11	34.375
	N	30	30	30	30	30	30	30	30	30	30
nsyb>dcr,odc2-RNAi#1	Median	312.75	1.9532	18.7565	16.75	134	650.5	2.24069	80.7816	9	21.75
RU-	Low Quartile	222.25	1.65575	15.7103	14	91.75	627.25	1.99308	58.605	7	17.25
	High Quartile	375	2.16562	21.7303	18.5	167	671.375	2.51651	123.44	12.5	29.125
	N	30	30	30	30	30	30	30	30	30	30
uas-dcr2/+ ; nsybGS/+	Median	219	2.09225	12.076	18	201.5	528.75	2.60422	33.4861	15.5	24.5
RU+	Low Quartile	179.5	1.92717	11.1351	15.5	146.5	464.625	2.27746	26.1107	10.5	17
	High Quartile	280.5	2.25304	13.1667	21.875	243.875	597.75	2.94323	55.9375	19.5	50.375
	N	30	30	30	30	30	30	30	30	30	30
uas-odc2-RNAi#1/+	Median	285.25	2.09086	19.95	14.5	194	620.5	2.36425	64.7592	10	31
RU+	Low Quartile	230.125	1.91267	16.9792	12.125	153.875	586.125	2.24984	43.7981	7.625	22.875
	High Quartile	323.5	2.32259	23.7274	17.5	236.875	637.375	2.55365	98.1178	14.875	41.875
	N	30	30	30	30	30	30	30	30	30	30
nsyb>dcr,odc2-RNAi#1	Median	358	2.48716	21.3552	16	153	651	2.60067	95.1635	8.5	24
RU+	Low Quartile	273	1.92897	16.3195	13.5	102.75	628.75	2.20371	70.1657	6.25	14.25
	High Quartile	423	2.83082	26.2021	22	219.5	665.5	2.98688	138.649	11.25	39.5
	N	31	31	31	31	31	31	31	31	31	31
		Day Sleep	Day Activity Index	Day Mean Sleep Bout Length	Day Sleep Bout Number	ZT0 Sleep Latency	Night Sleep	Night Activity Index	Night Mean Sleep Bout Length	Night Sleep Bout Number	ZT12 Sleep Latency
		(min)	(counts/waking min)	(min)	(number of bouts)	(min)	(min)	(counts/waking min)	(min)	(number of bouts)	(min)
Test:		Steel-Dwass	Tukey	Steel-Dwass	Tukey	Tukey	Steel-Dwass	Steel-Dwass	Steel-Dwass	Steel-Dwass	Steel-Dwass
cross vs GS>dcr	RU+	p=0.0005	p=0.0175	p<0.0001	p=0.9203	p=0.3346	p<0.0001	p=0.9994	p<0.0001	p=0.0003	p=0.9218
cross vs RNAi	RU+	p=0.1168	p=0.013	p=1	p=0.3539	p=0.2864	p=0.0206	p=0.7741	p=0.1363	p=0.781	p=0.6639
cross vs GS>dcr	RU-	p=08347	p=0.9998	p=0.0409	p=0.8611	p=1	p<0.0001	p=0.961	p<0.0001	p<0.0001	p=0.3484
cross vs RNAi	RU-	p=1	p=0.9967	p=0.0527	p=0.0635	p=0.2156	p=0.5512	p=0.958	p=0.9999	p=1	p=0.3614
RU+ vs RU-	Cross	p=0.7861	p<0.0001	p=0.9675	p=0.979	p=0.7799	p=1	p=0.1605	p=0.8348	p=0.9996	p=0.9195
RU+ vs RU-	GS>dcr	p=0.2647	p=0.4363	p=0.0082	p=0.9938	p=0.0109	p=1	p=0.1357	p=0.9986	p=0.9996	p=1
RU+ vs RU-	RNAi	p=0.8717	p=0.364	p=0.3662	p=0.6404	p=0.8681	p=0.5266	p=0.9817	p=0.7015	p=0.791	p=0.9423
Cross or RU+ High
Cross or RU+ Low

### Sheet: Female PA Suppl
		Day Activity Index	Day Mean Sleep Bout Length	Day Sleep Bout Number	ZT0 Sleep Latency	Night Activity Index	Night Mean Sleep Bout Length	Night Sleep Bout Number	ZT12 Sleep Latency
		(counts/waking min)	(min)	(number of bouts)	(min)	(counts/waking min)	(min)	(number of bouts)	(min)
Vehicle	Median	15.0135	17.0714	15	160.667	15.8344	61.75	10	54
	Low Quartile	12.5155	13.2138	12	145.167	13.2339	41.7645	7.66667	38.5
	High Quartile	17.2383	26.0739	17	198.167	20.5095	84.0608	12.8333	74.6667
	N	91	91	91	91	91	91	91	91
16mM Ornithine	Median	14.9977	19.3892	15.6667	169.667	18.0403	66.9393	9.33333	57.6667
	Low Quartile	13.2987	14.9176	13.3333	132.667	14.2544	50.3434	7.33333	39.6667
	High Quartile	16.7029	23.7894	17.3333	213	21.2106	86.0714	11	72.3333
	N	93	93	93	93	93	93	93	93
16mM Putrescine	Median	14.6977	24.297	13.6667	105.667	14.1116	72.7556	10.3333	33.6667
	Low Quartile	11.4493	17.7473	10.6667	83.3333	8.83688	50.0556	7	21
	High Quartile	17.0813	33.7884	16.3333	142	18.3508	103.19	13.3333	55
	N	69	69	69	69	69	69	69	69
16mM Spermidine	Median	15.3061	20.1667	13.3333	135	16.6563	48.6005	11	49
	Low Quartile	13.5479	15.3933	11.3333	109.333	13.9586	35.386	8.66667	30.3333
	High Quartile	19.0468	29.1536	15.8333	167.5	20.9301	71.7674	14	74.1667
	N	87	87	87	87	87	87	87	87
		Day Activity Index	Day Mean Sleep Bout Length	Day Sleep Bout Number	ZT0 Sleep Latency	Night Activity Index	Night Mean Sleep Bout Length	Night Sleep Bout Number	ZT12 Sleep Latency
		(counts/waking min)	(min)	(number of bouts)	(min)	(counts/waking min)	(min)	(number of bouts)	(min)
Test:		Steel	Steel	Dunnett	Steel	Steel	Steel	Steel	Steel
Vehicle	16mM Ornithine	p=0.9235	p=0.4794	p=0.3731	p=0.9999	p=0.2006	p=0.3491	p=0.1448	p=0.9935
Vehicle	16mM Putrescine	p=0.8004	p<0.0001	p=0.3151	p<0.0001	p=0.0151	p=0.1581	p=0.9912	p=0.0001
Vehicle	16mM Spermidine	p=0.1037	p=0.1283	p=0.2279	p=0.0002	p=0.7187	p=0.0627	p=0.0789	p=0.7373
Supplement High
Supplement Low

### Sheet: Male PA Suppl
		Day Activity Index	Day Mean Sleep Bout Length	Day Sleep Bout Number	ZT0 Sleep Latency	Night Activity Index	Night Mean Sleep Bout Length	Night Sleep Bout Number	ZT12 Sleep Latency
		(counts/waking min)	(min)	(number of bouts)	(min)	(counts/waking min)	(min)	(number of bouts)	(min)
Vehicle	Median	19.7821	34.8583	14.1667	61.5	26.4225	94.0778	6.5	55.5
	Low Quartile	16.2352	26.2625	11.25	52.25	22.6159	68.5507	5.33333	40.3333
	High Quartile	22.7991	43.3153	16.3333	74.5	31.338	127.089	8.66667	73.4167
	N	92	92	92	92	92	92	92	92
16mM Ornithine	Median	19.0473	36.5219	13.6667	61.1667	27.554	96.4069	6.66667	57
	Low Quartile	16.8827	27.222	11.3333	46.1667	23.9133	75.5413	5.25	42.4167
	High Quartile	21.9481	47.6819	16.3333	73	31.6248	135.069	8.33333	72.5833
	N	92	92	92	92	92	92	92	92
16mM Putrescine	Median	20.1368	45.2627	12	53.3333	26.7006	104.291	6.33333	46.8333
	Low Quartile	16.5979	35.4766	10	43	22.7726	74.9342	4.66667	32.25
	High Quartile	23.438	57.5995	14.4167	72.1667	31.7089	138.694	8.66667	63.8333
	N	92	92	92	92	92	92	92	92
16mM Spermidine	Median	19.4238	35.6738	14.3333	49	26.8087	87.1476	7	53.6667
	Low Quartile	16.8353	29.2614	11.6667	35.3333	21.7192	65.8869	5.33333	37.3333
	High Quartile	22.4786	49.5886	16.3333	61.6667	30.2844	125.833	9.33333	61
	N	89	89	89	89	89	89	89	89
		Day Activity Index	Day Mean Sleep Bout Length	Day Sleep Bout Number	ZT0 Sleep Latency	Night Activity Index	Night Mean Sleep Bout Length	Night Sleep Bout Number	ZT12 Sleep Latency
		(counts/waking min)	(min)	(number of bouts)	(min)	(counts/waking min)	(min)	(number of bouts)	(min)
Test:
Vehicle	16mM Ornithine	p=0.9308	p=0.7435	p=0.997	p=0.5738	p=0.8905	p=0.9569	p=0.9937	p=0.9292
Vehicle	16mM Putrescine	p=0.9992	p<0.0001	p=0.0015	p=0.0415	p=0.9772	p=0.5699	p=0.7942	p=0.0623
Vehicle	16mM Spermidine	p=0.9485	p=0.3277	p=0.9638	p<0.0001	p=0.9703	p=0.7257	p=0.5573	p=0.4479
Supplement High
Supplement Low
